# Longitudinal Decline of Exercise Capacity in Male and Female Mice

**DOI:** 10.1101/2024.07.29.605646

**Authors:** Megan L. Pajski, Rosario Maroto, Chris Byrd, Ted G. Graber

**Author notes:** **Corresponding Author:** Ted G. Graber, PhD., ECU College of Allied Health Sciences, Department of Physical Therapy, Health Sciences Building, Rm 2410 | Mail Stop 668, Greenville, NC 27834.

## Abstract

The population of older adults is exponentially expanding. Alongside aging comes the onset of chronic disease, decline of functional capacity, and reduced quality of life. Thus, this population increase will stress the capacity and financial viability of health and long-term care systems. Developing pre-clinical models for age-related functional decline is imperative to advancing therapies that extend healthspan and prolong independence. Previously in a cross-sectional study, we established a powerful composite scoring system we termed CFAB (comprehensive functional assessment battery). CFAB measures physical function and exercise capacity using well-validated determinants to measure overall motor function, fore-limb strength, four-limb strength/endurance, aerobic capacity, and volitional exercise/activity rate. In the current work, we used CFAB to track cohorts of male and female C57BL/6 mice over the lifespan (measuring CFAB at 6, 12, 18, 24, and 28 months of age). Overall, we found statistically significantly declining function as the mice aged, with some differences between males and females in trajectory and slope. We also determined that body mass changes presented differently between sexes, and tracked body composition (fat percentage, using magnetic resonance imagery) in females. In a subset of mice, we tracked *in vivo* contractile physiology noting declines in plantar flexor maximum isometric torque. In summary, our data suggest that males and females declined at different rates. We confirmed the efficacy of CFAB to track longitudinal changes in exercise capacity and physical fitness in both males and females, further validating the system to track age-related functional decline.
