## Supplementary material for "Longitudinal Decline of Exercise Capacity in Male and Female Mice": Table S1

### Sheet: Sheet1
Table S1 Males										Normality Testing										Means		Friedman's 2-Way ANOVA by Rank								Repeated Measures ANOVA												Key
			Descriptives							Skew		Kurtosis		Kolmogorov-Smirnov			Shapiro-Wilk			6m-Age	Age to Age					Posthoc1	Posthoc2	Posthoc1	Posthoc2	Mauchly's Test of Sphericity							Effect	Posthoc1	Posthoc2	Posthoc1	Posthoc2	Posthoc1	Posthoc2
Measurement	Age	n	Range	Min	Max	Mean	SEM	SD	Variance	Skew	SE	Kurtosis	Se	stat	df	sig	stat	df	sig	% Change	% Change	n	stat	df	sig	LSD	LSD	Bonferroni	Bonferroni	W	Chi2	df	sig	epsilon	F	sig	partial η2	LSD	LSD	Bonferroni	Bonferroni	Order	Order
Mass, g	6	20	7.2	26.7	33.9	30.98	0.4112	1.83894	3.382	-0.204	0.512	0.401	0.992	0.148	20	0.2	0.943	20	0.279			14	33.649	4	<.001	0.042	0.007	0.422	0.072	0.161	20.816	9	0.014	0.502	23.063	<.001	0.64	<.001	0.01	<.001	0.096	6m vs. 12m	12m vs. 25m
	12	19	10.7	29.88	40.58	34.3658	0.64897	2.82881	8.002	0.316	0.524	-0.309	1.014	0.102	19	0.2	0.973	19	0.835	10.929	10.929					<0.001	0.027	<0.001	0.27									<.001	0.053	<.001	0.531	6m vs. 18m	12m vs. 29m
	18	19	15.03	30.14	45.17	35.5316	0.88253	3.84686	14.798	1.2	0.524	1.477	1.014	0.159	19	0.2	0.901	19	0.051	14.6921	3.39233					<0.001	0.858	<0.001	1									<.001	0.726	0.001	1	6m vs. 25m	18m vs. 25m
	25	19	14.7	29.9	44.6	35.3495	0.99371	4.3315	18.762	0.928	0.524	0.29	1.014	0.164	19	0.195	0.904	19	0.059	14.1043	-0.512502					<0.001	0.765	<0.001	1									<.001	0.417	0.002	1	6m vs. 29m	18m vs. 29m
	29	14	14.93	31.49	46.42	35.8164	1.1155	4.17383	17.421	1.743	0.597	2.609	1.154	0.28	14	0.004	0.786	14	0.003	15.6114	1.32081					0.012	0.633	0.121	1									0.004	0.573	0.036	1	12m vs. 18m	25m vs. 29m
VWR, m	6	20	4188.99	4.98	4193.97	1639.36	235.409	1052.78	1.10835e+06	0.505	0.512	0.408	0.992	0.119	20	0.2	0.955	20	0.441			13	24.308	4	<.001	0.901	0.009	1	0.092	0.128	21.404	9	0.012	0.496	11.446	<.001	0.488	0.504	<.001	1	0.002	6m vs. 12m	12m vs. 25m
	12	19	2203.57	0.64	2204.21	1078.62	134.762	587.414	345056	0.555	0.524	-0.257	1.014	0.173	19	0.135	0.916	19	0.097	-34.2049	-34.2049					0.082	<.001	0.825	0.001									0.051	<.001	0.507	0.002	6m vs. 18m	12m vs. 29m
	18	19	1290.79	203.02	1493.81	625.477	79.6833	347.332	120639	1.632	0.524	2.055	1.014	0.286	19	<.001	0.786	19	<.001	-61.8463	-42.0114					0.006	0.321	0.064	1									0.004	0.137	0.044	1	6m vs. 25m	18m vs. 25m
	25	19	1079.13	1.83	1080.96	410.409	75.7272	330.087	108957	0.812	0.524	-0.61	1.014	0.218	19	0.018	0.89	19	0.032	-74.9653	-34.3846					<.001	0.018	<.001	0.184									0.001	0.002	0.014	0.019	6m vs. 29m	18m vs. 29m
	29	13	498.01	44.21	542.22	172.216	47.2595	170.396	29034.9	1.626	0.616	1.653	1.191	0.226	13	0.068	0.739	13	0.001	-89.4949	-58.0379					0.107	0.172	1	1									0.026	0.018	0.258	0.179	12m vs. 18m	25m vs. 29m
VWR, m_log10	6	20	2.92	0.7	3.62	3.0235	0.14083	0.62982	0.397	-2.869	0.512	10.023	0.992	0.267	20	<.001	0.679	20	<.001			13	24.308	4	<.001	0.901	0.009	1	0.092	0.281	13.228	9	0.157	0.674	4.266	0.005	0.262	0.846	0.244	1	1	6m vs. 12m	12m vs. 25m
	12	19	3.53	-0.19	3.34	2.8458	0.17411	0.75894	0.576	-3.91	0.524	16.343	1.014	0.366	19	<.001	0.473	19	<.001	-5.87729	-5.87729					0.082	<.001	0.825	0.001									0.68	0.02	1	0.198	6m vs. 18m	12m vs. 29m
	18	19	0.86	2.31	3.17	2.7453	0.04833	0.21067	0.044	0.442	0.524	0.755	1.014	0.186	19	0.083	0.928	19	0.157	-9.77581	-3.53152					0.006	0.321	0.064	1									0.115	0.045	1	0.452	6m vs. 25m	18m vs. 25m
	25	19	2.77	0.26	3.03	2.3868	0.14479	0.63113	0.398	-2.251	0.524	6.857	1.014	0.222	19	0.014	0.784	19	<.001	-23.1924	-13.0587					<.001	0.018	<.001	0.184									0.007	<.001	0.07	0.002	6m vs. 29m	18m vs. 29m
	29	13	1.08	1.65	2.73	2.0708	0.10586	0.38169	0.146	0.551	0.616	-0.846	1.191	0.192	13	0.2	0.895	13	0.114	-39.9154	-13.2395					0.107	0.172	1	1									0.866	0.013	1	0.132	12m vs. 18m	25m vs. 29m
Grip, N	6	20	1.2	0.8	2	1.39	0.06403	0.28636	0.082	0.126	0.512	0.418	0.992	0.177	20	0.102	0.961	20	0.565			13	21.532	4	<.001	0.852	0.004	1	0.036	0.312	12.137	9	0.211	0.69	9.448	<.001	0.44	0.895	<.001	1	0.007	6m vs. 12m	12m vs. 25m
	12	19	0.8	1.1	1.9	1.3789	0.04365	0.19026	0.036	0.986	0.524	1.667	1.014	0.157	19	0.2	0.904	19	0.059	-0.798561	-0.798561					0.026	<.001	0.256	0.005									0.014	<.001	0.136	0.008	6m vs. 18m	12m vs. 29m
	18	19	1	0.8	1.8	1.1316	0.049	0.21357	0.046	1.527	0.524	4.648	1.014	0.216	19	0.019	0.859	19	0.009	-18.5899	-17.9346					0.006	0.62	0.064	1									0.009	0.895	0.093	1	6m vs. 25m	18m vs. 25m
	25	19	0.7	0.8	1.5	1.0526	0.04612	0.20102	0.04	0.874	0.524	0.376	1.014	0.249	19	0.003	0.884	19	0.025	-24.2734	-6.98127					0.001	0.292	0.01	1									0.001	0.136	0.012	1	6m vs. 29m	18m vs. 29m
	29	13	0.6	0.7	1.3	0.9462	0.05015	0.18081	0.033	0.473	0.616	-0.227	1.191	0.192	13	0.2	0.895	13	0.114	-31.9281	-10.1083					0.016	0.577	0.156	1									<.001	0.312	0.008	1	12m vs. 18m	25m vs. 29m
Normalized Grip, mN/gbm	6	20	36.28	27.21	63.49	44.868	2.01465	9.0098	81.177	0.314	0.512	0.195	0.992	0.152	13	0.2	0.951	13	0.606											0.228	15.381	9	0.084	0.632	16.06	<.001	0.572	0.199	<.001	1	0.002	6m vs. 12m	12m vs. 25m
	12	19	25.31	29.57	54.88	40.4274	1.53543	6.6928	44.794	0.398	0.524	-0.345	1.014	0.105	19	0.2	0.981	19	0.95	-9.89703	-9.89703																	0.001	<.001	0.01	0.003	6m vs. 18m	12m vs. 29m
	18	19	36.67	18.39	55.06	32.4253	1.85302	8.07711	65.24	1.023	0.524	2.51	1.014	0.152	19	0.2	0.937	19	0.231	-27.7318	-19.7938																	<.001	0.938	0.009	1	6m vs. 25m	18m vs. 25m
	25	19	29.65	19.51	49.16	30.4395	1.84843	8.05712	64.917	0.836	0.524	0.48	1.014	0.144	19	0.2	0.94	19	0.26	-32.1577	-6.12423																	<.001	0.125	<.001	1	6m vs. 29m	18m vs. 29m
	29	13	18.26	20.17	38.43	26.6062	1.612	5.81213	33.781	0.905	0.616	-0.212	1.191	0.195	13	0.19	0.898	13	0.124	-40.7012	-12.5932																	<.001	0.334	0.003	1	12m vs. 18m	25m vs. 29m
Rotarod, s	6	20	122	66	188	127.25	7.13216	31.896	1017.36	0.267	0.512	-0.34	0.992	0.094	20	0.2	0.969	20	0.733			13	16.923	4	0.002	0.172	0.321	1	1	0.426	8.889	9	0.453	0.752	6.504	<.001	0.352	0.227	0.128	1	1	6m vs. 12m	12m vs. 25m
	12	19	107	63	170	114.737	7.09701	30.9351	956.982	-0.009	0.524	-0.79	1.014	0.127	19	0.2	0.967	19	0.709	-9.83356	-9.83356					0.026	0.009	0.256	0.092									0.015	0.02	0.154	0.198	6m vs. 18m	12m vs. 29m
	18	19	116	47	163	95.0526	8.16227	35.5785	1265.83	0.673	0.524	-0.522	1.014	0.168	19	0.166	0.923	19	0.129	-25.3025	-17.156					0.018	0.901	0.184	1									0.014	0.458	0.142	1	6m vs. 25m	18m vs. 25m
	25	18	164	32	196	87.1667	11.0357	46.8204	2192.15	1.184	0.536	1.095	1.038	0.183	18	0.116	0.873	18	0.02	-31.4996	-8.29635					<.001	0.082	0.001	0.825									<.001	0.037	0.005	0.366	6m vs. 29m	18m vs. 29m
	29	13	169	29	198	74	12.3007	44.3509	1967	1.923	0.616	4.88	1.191	0.18	13	0.2	0.813	13	0.01	-41.8468	-15.1052					0.385	0.107	1	1									0.232	0.038	1	0.375	12m vs. 18m	25m vs. 29m
Tread, s	6	20	467	245	712	364.25	27.3	122.089	14905.8	1.575	0.512	2.335	0.992	0.227	20	0.008	0.823	20	0.002			13	21.767	4	<.001	0.901	0.002	1	0.019	0.388	9.858	9	0.368	0.647	7.163	<.001	0.374	0.454	0.002	1	0.017	6m vs. 12m	12m vs. 25m
	12	19	470	156	626	329.211	30.7572	134.067	17974.1	0.837	0.524	0.018	1.014	0.142	19	0.2	0.93	19	0.17	-9.61963	-9.61963					0.901	0.003	1	.0.029									0.544	0.005	1	0.05	6m vs. 18m	12m vs. 29m
	18	19	449	144	593	354.737	35.6732	155.496	24179	0.106	0.524	-1.411	1.014	0.141	19	0.2	0.916	19	0.094	-2.61172	7.75379					0.003	0.002	0.029	0.019									<.001	0.009	0.007	0.091	6m vs. 25m	18m vs. 25m
	25	18	183	128	311	212.833	15.3221	65.0061	4225.79	0.415	0.536	-1.281	1.038	0.157	18	0.2	0.896	18	0.048	-41.5694	-40.0025					0.004	0.003	0.043	0.029									<.001	0.015	0.005	0.152	6m vs. 29m	18m vs. 29m
	29	13	218	139	357	224.077	22.8275	82.3058	6774.24	0.696	0.616	-1.353	1.191	0.212	13	0.114	0.827	13	0.015	-38.4827	5.28282					1	0.901	1	1									0.984	0.865	1	1	12m vs. 18m	25m vs. 29m
Cling, s	6	20	337	5	342	149.05	17.8574	79.8607	6377.73	0.731	0.512	0.648	0.992	0.146	20	0.2	0.95	20	0.365			13	10.682	4	0.03	0.072	0.264	0.721	1	0.462	8.053	9	0.534	0.771	3.683	0.011	0.235	0.2	0.101	1	1	6m vs. 12m	12m vs. 25m
	12	19	394	26	420	136.21	24.0165	104.686	10959.1	1.23	0.524	1.406	1.014	0.196	19	0.053	0.875	19	0.018	-8.61422	-8.61422					0.022	0.42	0.218	1									0.03	0.275	0.299	1	6m vs. 18m	12m vs. 29m
	18	19	214	8	222	92.2632	16.8781	73.57	5412.54	0.513	0.524	-1.093	1.014	0.163	19	0.2	0.89	19	0.032	-38.0992	-32.2643					0.004	0.535	0.036	1									0.006	0.422	0.056	1	6m vs. 25m	18m vs. 25m
	25	18	185	12	197	87.3333	10.9042	46.2627	2140.24	0.879	0.536	0.855	1.038	0.17	18	0.182	0.924	18	0.155	-41.4067	-5.3433					0.009	0.756	0.092	1									0.025	0.839	0.253	1	6m vs. 29m	18m vs. 29m
	29	13	162	34	196	87.2308	12.4834	45.0095	2025.86	1.335	0.616	1.621	1.191	0.247	13	0.029	0.876	13	0.063	-41.4755	-0.117366					0.62	0.756	1										0.208	0.528	1	1	12m vs. 18m	25m vs. 29m
Cling * Mass, s*gbm	6	20	10523	147	10670	4584.7	528.511	2363.57	5.58649e+06	0.69	0.512	1.083	0.992	0.122	20	0.2	0.957	20	0.477			13	6.954	4	0.138					0.501	7.191	9	0.622	0.763	3.683	0.011	0.235	0.2	0.101	1	1	6m vs. 12m	12m vs. 25m
	12	19	11868	1055	12923	4541.05	753.666	3285.16	1.07922e+07	1.052	0.524	0.662	1.014	0.173	19	0.137	0.892	19	0.035	-0.952023	-0.952023																	0.03	0.275	0.299	1	6m vs. 18m	12m vs. 29m
	18	19	7225	361	7586	3129.79	560.331	2442.42	5.96544e+06	0.548	0.524	-0.922	1.014	0.162	19	0.2	0.897	19	0.043	-31.734	-31.0779																	0.006	0.422	0.056	1	6m vs. 25m	18m vs. 25m
	25	18	5599	492	6091	2981.06	330.328	1401.46	1.96409e+06	0.679	0.536	0.72	1.038	0.218	18	0.023	0.933	18	0.216	-34.9782	-4.7522																	0.025	0.839	0.253	1	6m vs. 29m	18m vs. 29m
	29	13	5232	1138	6370	3105.54	423.917	1528.46	2.33618e+06	0.943	0.616	-0.003	1.191	0.259	13	0.017	0.881	13	0.074	-32.263	4.1758																	0.208	0.528	1	1	12m vs. 18m	25m vs. 29m
CFAB	6	20	11.06	-5.78	5.28	0	0.54095	2.41922	5.853	0.028	0.512	1.349	0.992	0.108	20	0.2	0.967	20	0.693	difference	%	13	31.508	4	<.001	0.321	0.009	1	0.092	0.321	11.852	9	0.227	0.719	26.885	<.001	0.691	0.091	<.001	0.914	0.006	6m vs. 12m	12m vs. 25m
	12	19	13.61	-9.31	4.3	-1.6142	0.70467	3.07158	9.435	-0.421	0.524	1.131	1.014	0.109	19	0.2	0.968	19	0.746	-1.6142	-100					0.026	<.001	0.256	0.001									0.001	<.001	0.013	<.001	6m vs. 18m	12m vs. 29m
	18	19	10.27	-8.68	1.59	-3.6211	0.55928	2.43785	5.943	0.29	0.524	0.127	1.014	0.21	19	0.026	0.931	19	0.178	-3.6211	-124.328					<.001	0.172	0.003	1									<.001	0.006	<.001	0.056	6m vs. 25m	18m vs. 25m
	25	18	9.63	-9.51	0.12	-5.9067	0.61518	2.60999	6.812	1.093	0.536	0.979	1.038	0.128	18	0.2	0.907	18	0.077	-5.9067	-63.1189					<.001	0.006	0.001	0.064									<.001	<.001	<.001	<.001	6m vs. 29m	18m vs. 29m
	29	13	9.64	-11.06	-1.42	-7.1308	0.6887	2.48315	6.166	0.815	0.616	1.29	1.191	0.123	13	0.2	0.956	13	0.698	-7.1308	-20.7239					0.125	0.172	1	1									0.041	0.005	0.407	0.056	12m vs. 18m	25m vs. 29m
fat mass, g	6																																									6m vs. 12m	12m vs. 25m
	12																																									6m vs. 18m	12m vs. 29m
	18																																									6m vs. 25m	18m vs. 25m
	25																																									6m vs. 29m	18m vs. 29m
	29	11	41.6	2.94	44.54	9.7391	3.62322	12.0168	144.405	2.895	0.661	8.795	1.279	0.365	11	<.001	0.572	11	<.001																							12m vs. 18m	25m vs. 29m
lean mass, g	6																																									6m vs. 12m	12m vs. 25m
	12																																									6m vs. 18m	12m vs. 29m
	18																																									6m vs. 25m	18m vs. 25m
	25																																									6m vs. 29m	18m vs. 29m
	29	11	8.7	25.48	34.18	28.4664	0.82182	2.72568	7.429	1.058	0.661	0.633	1.279	0.199	11	0.2	0.905	11	0.211																							12m vs. 18m	25m vs. 29m
fat%	6																																									6m vs. 12m	12m vs. 25m
	12																																									6m vs. 18m	12m vs. 29m
	18																																									6m vs. 25m	18m vs. 25m
	25																																									6m vs. 29m	18m vs. 29m
	29	11	51.47	8.37	59.84	21.3118	4.38075	14.5293	211.101	2.173	0.661	5.212	1.279	0.29	11	0.01	0.754	11	0.002																							12m vs. 18m	25m vs. 29m
Normalized Torque, mN/gbm	6	7	0.11	0.26	0.37	0.3286	0.01421	0.03761	0.001	-1.056	0.794	0.837	1.587	0.229	7	0.2	0.915	7	0.434											0.549	1.8	2	0.407	0.689	9.169	0.009	0.696	0.431		1		6m vs. 12m	12m vs. 25m
	12	17	0.17	0.29	0.46	0.3782	0.01075	0.04433	0.002	-0.311	0.55	0.122	1.063	0.105	17	0.2	0.975	17	0.9	15.0943	15.0943																	0.013		0.039		6m vs. 18m	12m vs. 29m
	18	18	0.19	0.21	0.4	0.2906	0.01148	0.04869	0.002	0.272	0.536	0.015	1.038	0.116	18	0.2	0.972	18	0.834	-11.5642	-23.1623																	0.035		0.106		6m vs. 25m	18m vs. 25m
	25	3	0.06	0.28	0.34	0.3167	0.01856	0.03215	0.001	-1.545	1.225	.	.	0.328	3	.	0.871	3	0.298	-3.62142	8.98142																					6m vs. 29m	18m vs. 29m
	29	2	0.06	0.18	0.24	0.21	0.03	0.04243	0.002					0.26	2					-36.0925	-33.6912																					12m vs. 18m	25m vs. 29m
Hz, Hz	6	7	80	100	180	121.429	12.0374	31.8479	1014.29	1.336	0.794	0.623	1.587	0.321	7	0.028	0.756	7	0.015																							6m vs. 12m	12m vs. 25m
	12	17	200	100	300	179.412	14.0762	58.0378	3368.38	1.019	0.55	0.496	1.063	0.223	17	0.024	0.879	17	0.031		47.7509																					6m vs. 18m	12m vs. 29m
	18	18	180	120	300	187.222	11.3703	48.2403	2327.12	0.924	0.536	1.228	1.038	0.337	18	<.001	0.794	18	0.001		4.35334																					6m vs. 25m	18m vs. 25m
	25	3	60	120	180	160	20	34.641	1200	-1.732	1.225	.	.	0.385	3	.	0.75	3	<.001		-14.54																					6m vs. 29m	18m vs. 29m
	29	2	50	150	200	175	25	35.3553	1250					0.26	2						9.375																					12m vs. 18m	25m vs. 29m
