## Supplementary material for "Longitudinal Decline of Exercise Capacity in Male and Female Mice": Table S2

### Sheet: Table S2 Females
Table S2 Females											Normality Testing										Means		Friedman's 2-Way ANOVA by Rank								1x5 Repeated Measures ANOVA (one group, 5 ages)												Key
			Descriptives								Skew		Kurtosis		Kolmogorov-Smirnov			Shapiro-Wilk			6m-Age	Age to Age					Posthoc1	Posthoc2	Posthoc1	Posthoc2	Mauchly's Test of Sphericity							Effect	Posthoc1	Posthoc2	Posthoc1	Posthoc2	Posthoc1	Posthoc2
Measurement	Age	n	Range	Min	Max	Mean	SEM	SD	Variance	CV	Skew	SE	Kurtosis	Se	stat	df	sig	stat	df	sig	% Change	% Change	n	stat	df	sig	LSD	LSD	Bonferroni	Bonferroni	W	Chi2	df	sig	epsilon	F	sig	partial η2	LSD	LSD	Bonferroni	Bonferroni	Order	Order
Mass, g	6	32	8.45	22.3	30.75	25.7341	0.41225	2.33206	5.439	0.0906214	0.591	0.414	-0.695	0.809	0.179	32	0.011	0.932	32	0.044			14	33.649	4	<.001	0.042	0.007	0.422	0.072	0.122	15.611	9	0.082	0.523	30.732	<.001	0.773	<.001	<.001	0.003	0.004	6m vs. 12m	12m vs. 24m
	12	23	17.53	25.88	43.41	36.4561	0.98464	4.72218	22.299	0.129531	-0.575	0.481	-0.172	0.935	0.122	23	0.2	0.961	23	0.494	41.6646	41.6646					<0.001	0.27	<0.001	0.027									<.001	0.237	<.001	1	6m vs. 18m	12m vs. 28m
	18	21	24.81	28.43	53.24	40.24	1.22674	5.62162	31.603	0.139702	-0.206	0.501	0.701	0.972	0.188	21	0.052	0.935	21	0.173	56.3684	10.3793					<0.001	0.858	<0.001	1									<.001	0.011	<.001	0.114	6m vs. 24m	18m vs. 24m
	24	13	32.79	29.47	62.26	43.4877	2.70097	9.73848	94.838	0.223936	0.121	0.616	-0.386	1.191	0.132	13	0.2	0.958	13	0.722	68.9886	8.07083					<0.001	0.765	<0.001	1									<.001	0.105	0.003	1	6m vs. 28m	18m vs. 28m
	28	10	24.12	25.46	49.58	36.964	2.42054	7.65441	58.59	0.207077	0.05	0.687	-0.792	1.334	0.104	10	0.2	0.982	10	0.974	43.6382	-15.0013					0.012	0.633	0.121	1									<.001	<.001	0.009	0.009	12m vs. 18m	24m vs. 28m
VWR, m/day	6	32	10465.5	0.27	10465.8	4730.22	593.787	3358.96	1.12826e+07	0.710108	-0.219	0.414	-1.27	0.809	0.147	32	0.077	0.906	32	0.009			10	11.236	4	0.024	0.358	0.009	1	0.092	0.003	42.261	9	<.001	0.37	8.82	0.006	0.495	0.07	0.008	0.697	0.076	6m vs. 12m	12m vs. 24m
	12	23	5501.26	0.78	5502.03	1801.84	372.138	1784.71	3.18519e+06	0.990491	0.59	0.481	-1.079	0.935	0.237	23	0.002	0.866	23	0.005	-61.9078	-61.9078					0.495	<.001	1	0.089									0.015	0.008	0.151	0.08	6m vs. 18m	12m vs. 28m
	18	21	4115.34	0.82	4116.16	863.308	284.886	1305.51	1.70436e+06	1.51222	1.734	0.501	1.912	0.972	0.325	21	<.001	0.689	21	<.001	-81.7491	-52.0876					0.09	0.229	0.897	1									0.011	0.107	0.11	1	6m vs. 24m	18m vs. 24m
	24	13	1140.34	0.27	1140.62	197.197	94.155	339.481	115247	1.72153	2.33	0.616	5.042	1.191	0.341	13	<.001	0.624	13	<.001	-95.8311	-77.1579					0.056	0.157	0.562	1									0.011	0.107	0.11	1	6m vs. 28m	18m vs. 28m
	28	10	428.48	0.32	428.8	85.12	39.4219	124.663	15540.8	1.46455	2.797	0.687	8.378	1.334	0.394	10	<.001	0.599	10	<.001	-98.2005	-56.8351					0.157	0.832	0.157	1									0.027	0.193	0.271	1	12m vs. 18m	24m vs. 28m
VWR, m/day_sqrt	6	32	101.779	0.5237	102.302	59.3347	6.24658	35.336	1248.63	0.595537	-0.801	0.414	-0.919	0.809	0.218	32	<.001	0.823	32	<.001																							6m vs. 12m	12m vs. 24m
	12	23	73.2941	0.8816	74.1757	35.1875	5.06183	24.2757	589.308	0.689895	0.048	0.481	-1.524	0.935	0.138	23	0.2	0.914	23	0.051	-40.6966	-40.6966																					6m vs. 18m	12m vs. 28m
	18	21	63.2502	0.9071	64.1573	22.1452	4.60436	20.5913	424.003	0.929835	0.978	0.512	-0.234	0.992	0.225	20	0.009	0.861	20	0.008	-105.69	-37.0652																					6m vs. 24m	18m vs. 24m
	24	13	33.2493	0.5237	33.773	10.3824	2.72951	9.8414	96.853	0.947891	1.485	0.616	1.788	1.191	0.195	13	0.19	0.84	13	0.021	-221.052	-53.1166																					6m vs. 28m	18m vs. 28m
	28	10	20.1418	0.5657	20.7075	7.62992	1.72898	5.46752	29.894	0.71659	1.443	0.687	3.633	1.334	0.279	10	0.027	0.845	10	0.05	-498.004	-26.5111																					12m vs. 18m	24m vs. 28m
VWR m/day_log10	6	32	4.58	-0.56	4.02	2.9115	0.2816	1.59297	2.538	0.54713	-1.436	0.414	0.342	0.809	0.351	32	<.001	0.652	32	<.001			10	11.236	4	0.024	0.358	0.009	1	0.089	0.075	19.176	9	0.027	0.501	2.9	0.081	0.244					6m vs. 12m	12m vs. 24m
	12	23	3.85	-0.11	3.74	2.7153	0.21426	1.02754	1.056	0.378426	-1.251	0.481	1.073	0.935	0.19	23	0.03	0.853	23	0.003	-6.73879	-6.73879					0.621	0.005	1	0.047													6m vs. 18m	12m vs. 28m
	18	21	3.7	-0.08	3.61	2.2049	0.2353	1.0783	1.163	0.489047	-0.719	0.501	-0.098	0.972	0.154	21	0.2	0.932	21	0.148	-24.2693	-18.7972					0.09	0.229	0.897	1													6m vs. 24m	18m vs. 24m
	24	13	3.62	-0.56	3.06	1.6162	0.27617	0.99576	0.992	0.616112	-0.722	0.616	0.602	1.191	0.143	13	0.2	0.96	13	0.749	-44.4891	-26.6996					0.056	0.157	0.562	1													6m vs. 28m	18m vs. 28m
	28	10	3.13	-0.49	2.63	1.4978	0.26859	0.84936	0.721	0.567072	-1.476	0.687	3.075	1.334	0.294	10	0.015	0.841	10	0.046	-48.5557	-7.32583					0.157	0.832	1	1													12m vs. 18m	24m vs. 28m
	6																																										6m vs. 12m	12m vs. 24m
	12																																										6m vs. 18m	12m vs. 28m
	18																																										6m vs. 24m	18m vs. 24m
	24																																										6m vs. 28m	18m vs. 28m
	28																																										12m vs. 18m	24m vs. 28m
Grip, s	6	32	0.9	1.1	2	1.5906	0.03401	0.19237	0.037	0.120942	0.113	0.414	0.625	0.809	0.231	32	<.001	0.931	32	0.042			10	25.249	4	<.001	0.077	0.258	0.771	1	0.156	13.758	9	0.14	0.64	14.486	<.001	0.617	0.06	0.057	0.602	0.571	6m vs. 12m	12m vs. 24m
	12	23	0.7	1.1	1.8	1.4696	0.03293	0.15793	0.025	0.107465	-0.205	0.481	0.754	0.935	0.206	23	0.012	0.945	23	0.227	-7.60719	-7.60719					0.002	0.004	0.024	0.037									<.001	0.007	0.006	0.073	6m vs. 18m	12m vs. 28m
	18	21	0.4	1.2	1.6	1.3619	0.02533	0.11609	0.013	0.0852412	0.211	0.501	-0.713	0.972	0.179	21	0.077	0.918	21	0.079	-14.3782	-7.32852					0.004	0.888	0.037	1									0.001	1	0.011	1	6m vs. 24m	18m vs. 24m
	24	13	0.2	1.2	1.4	1.2923	0.02107	0.07596	0.006	0.0587789	0.136	0.616	-1.053	1.191	0.233	13	0.053	0.825	13	0.014	-18.7539	-5.11051					<.001	0.104	0.001	1									<.001	0.016	0.002	0.158	6m vs. 28m	18m vs. 28m
	28	10	0.6	0.7	1.3	1.13	0.05783	0.18288	0.033	0.161841	-1.507	0.687	2.886	1.334	0.235	10	0.126	0.837	10	0.041	-28.9576	-12.559					0.203	0.077	1	0.771									0.111	0.004	1	0.044	12m vs. 18m	24m vs. 28m
Normalized Grip, mN/gbm	6	32	36.09	45.32	81.41	62.2347	1.60064	9.05461	81.986	0.145491	0.361	0.414	-0.338	0.809	0.099	32	0.2	0.977	32	0.714											0.045	22.956	9	0.008	0.587	44.601	<.001	0.832	<.001	0.002	0.004	0.017	6m vs. 12m	12m vs. 24m
	12	23	33.03	27.84	60.87	40.9857	1.48416	7.11778	50.663	0.173665	0.905	0.481	1.566	0.935	0.131	23	0.2	0.944	23	0.216	-34.1433	-34.1433																	<.001	0.016	<.001	0.159	6m vs. 18m	12m vs. 28m
	18	21	26.7	22.54	49.24	34.5571	1.32954	6.09273	37.121	0.176309	0.591	0.501	0.769	0.972	0.14	21	0.2	0.951	21	0.358	-44.4729	-15.685																	<.001	0.058	<.001	0.582	6m vs. 24m	18m vs. 24m
	24	13	21.62	22.49	44.11	31.1408	2.03962	7.35397	54.081	0.236152	0.75	0.616	-0.65	1.191	0.178	13	0.2	0.896	13	0.118	-49.9623	-9.88596																	<.001	0.426	<.001	1	6m vs. 28m	18m vs. 28m
	28	10	31.75	19.31	51.06	31.978	3.04042	9.61464	92.441	0.300664	0.786	0.687	0.33	1.334	0.155	10	0.2	0.954	10	0.715	-48.6171	2.68843																	0.008	0.596	0.004	1	12m vs. 18m	24m vs. 28m
Rotarod, s	6	32	109	60	169	115.875	4.30228	24.3374	592.306	0.210031	-0.265	0.414	0.274	0.809	0.097	32	0.2	0.98	32	0.804			10	26.56	4	<.001	0.258	0.005	1	0.047	0.296	9.018	9	0.447	0.674	25.363	<.001	0.738	0.011	<.001	0.107	0.004	6m vs. 12m	12m vs. 24m
	12	23	102	48	150	82.3043	5.84565	28.0348	785.949	0.340624	0.695	0.481	0.213	0.935	0.133	23	0.2	0.91	23	0.041	-28.9715	-28.9715					0.007	0.002	0.072	0.019									0.003	<.001	0.026	0.007	6m vs. 18m	12m vs. 28m
	18	21	123	19	142	76.0952	7.4498	34.1393	1165.49	0.448639	0.392	0.501	-0.627	0.972	0.136	21	0.2	0.954	21	0.407	-34.3299	-7.54408					<.001	0.203	0.001	1									<.001	0.009	<.001	0.095	6m vs. 24m	18m vs. 24m
	24	13	103	8	111	55.3846	8.03162	28.9584	838.59	0.52286	0.337	0.616	0.202	1.191	0.139	13	0.2	0.964	13	0.807	-52.2031	-27.2167					<.001	0.12	0.001	1									<.001	0.012	<.001	0.125	6m vs. 28m	18m vs. 28m
	28	10	72	16	88	39.7	6.7545	21.3596	456.233	0.538026	1.208	0.687	2.082	1.334	0.182	10	0.2	0.893	10	0.184	-65.7389	-28.3194					0.12	0.777	1	1									0.022	0.196	0.216	1	12m vs. 18m	24m vs. 28m
Tread, s	6	32	203	228	431	331.688	9.47784	53.6148	2874.54	0.161642	0.076	0.414	-0.443	0.809	0.098	32	0.2	0.974	32	0.613			10	22.8	4	<.001	0.258	0.007	1	0.072	0.106	16.631	9	0.06	0.561	7.769	<.001	0.463	0.078	0.001	0.783	0.012	6m vs. 12m	12m vs. 25m
	12	23	214	150	364	295.783	10.2257	49.0408	2405	0.1658	-1.142	0.481	2.292	0.935	0.128	23	0.2	0.927	23	0.092	-10.8249	-10.8249					0.203	0.011	1	0.109									0.388	0.025	1	0.251	6m vs. 18m	12m vs. 29m
	18	21	239	168	407	301.286	13.8626	63.5265	4035.61	0.210851	-0.257	0.501	-0.346	0.972	0.12	21	0.2	0.953	21	0.391	-9.1658	1.86052					<.001	0.011	0.001	0.109									<.001	0.014	<.001	0.137	6m vs. 25m	18m vs. 25m
	24	13	199	118	317	235.231	18.3524	66.1704	4378.53	0.2813	-0.444	0.616	-1.043	1.191	0.141	13	0.2	0.936	13	0.404	-29.0806	-21.9243					<.001	0.016	0.002	0.162									0.009	0.009	0.095	0.093	6m vs. 29m	18m vs. 29m
	28	10	286	40	326	212	28.1855	89.1304	7944.22	0.420426	-0.707	0.687	0.159	1.334	0.206	10	0.2	0.929	10	0.442	-36.0844	-9.87575					0.888	0.888	1	1									0.579	0.568	1	1	12m vs. 18m	25m vs. 29m
Cling, s	6	32	210	210	420	406.625	8.03593	45.4581	2066.43	0.111794	-3.602	0.414	12.917	0.809	0.522	32	<.001	0.335	32	<.001			10	34.828	4	<.001	0.12	0.002	1	0.024	0.028	26.425	9	0.002	0.537	67.808	<.001	0.883	<.001	<.001	0.002	0.007	6m vs. 12m	12m vs. 24m
	12	23	355	65	420	210.609	26.4766	126.977	16123.2	0.602907	0.612	0.481	-0.967	0.935	0.138	23	0.2	0.877	23	0.009	-48.2057	-48.2057					0.007	<.001	0.072	0.007									<.001	0.001	<.001	0.013	6m vs. 18m	12m vs. 28m
	18	21	348	12	360	103.619	23.211	106.366	11313.7	1.02651	1.266	0.501	0.465	0.972	0.198	21	0.031	0.804	21	<.001	-74.5173	-50.8002					<.001	0.056	<.001	0.562									<.001	0.023	<.001	0.234	6m vs. 24m	18m vs. 24m
	24	13	141	5	146	36.3846	13.4563	48.5172	2353.92	1.33346	1.976	0.616	2.626	1.191	0.346	13	<.001	0.625	13	<.001	-91.0521	-64.8862					<.001	0.024	<.001	0.237									<.001	0.018	<.001	0.175	6m vs. 28m	18m vs. 28m
	28	10	184	4	188	41.9	19.2408	60.8449	3702.1	1.45215	2.021	0.687	3.456	1.334	0.359	10	<.001	0.646	10	<.001	-89.6957	15.1586					0.258	0.724	1	1									0.005	0.642	0.054	1	12m vs. 18m	24m vs. 28m
Cling*Mass, s*gbm	6	32	8040.9	4874.1	12915	10467.9	266.407	1507.02	2.27112e+06	0.143966	-1.503	0.414	5.233	0.809	0.167	32	0.023	0.875	32	0.002			10	32.48	4	<.001	0.157	0.003	1	0.03	0.039	24.096	9	0.005	0.571	40.306	<.001	0.817	0.003	<.001	0.029	0.009	6m vs. 12m	12m vs. 24m
	12	23	13199.8	2042.04	15241.8	7377.56	848.389	4068.73	1.65546e+07	0.551501	0.589	0.481	-0.789	0.935	0.129	23	0.2	0.925	23	0.086	-29.522	-29.522					0.005	<.001	0.047	0.007									<.001	0.001	0.001	0.011	6m vs. 18m	12m vs. 28m
	18	21	13671.7	515.88	14187.6	3831.79	804.115	3684.92	1.35786e+07	0.96167	1.411	0.501	1.657	0.972	0.2	21	0.028	0.827	21	0.002	-63.3948	-48.0615					<.001	0.12	<.001	1									<.001	0.018	<.001	0.182	6m vs. 24m	18m vs. 24m
	24	13	4986.5	255.1	5241.6	1379.24	443.465	1598.94	2.5566e+06	1.15929	1.846	0.616	2.446	1.191	0.303	13	0.002	0.704	13	<.001	-86.8241	-64.0053					<.001	0.048	<.001	0.477									<.001	0.007	<.001	0.071	6m vs. 28m	18m vs. 28m
	28	10	6296.68	170.52	6467.2	1373.18	629.576	1990.89	3.96366e+06	1.44984	2.324	0.687	5.254	1.334	0.371	10	<.001	0.619	10	<.001	-86.882	-0.439451					0.157	0.424	1	1									0.009	0.801	0.091	1	12m vs. 18m	24m vs. 28m
Cling, s_log10	6	32	0.301	2.322	2.623	2.60531	0.010975	0.0620839	0.004	0.0238297	-3.869	0.414	15.397	0.809	0.518	32	<.001	0.325	32	<.001			10	34.231	4	<.001	0.157	0.002	1	0.019	0.084	18.375	9	0.035	0.562	42.168	<.001	0.824	<.001	<.001	0.007	0.001	6m vs. 12m	12m vs. 24m
	12	23	0.81	1.813	2.623	2.24139	0.0585884	0.28098	0.079	0.12536	-0.112	0.481	-1.215	0.935	0.104	23	0.2	0.924	23	0.08	-13.9685	-13.9685					0.009	<.001	0.089	0.005									<.001	<.001	0.002	<.001	6m vs. 18m	12m vs. 28m
	18	21	1.477	1.079	2.556	1.78767	0.102125	0.467995	0.219	0.261791	0.183	0.501	-1.256	0.972	0.158	21	0.185	0.937	21	0.189	-31.3838	-20.243					<.001	0.056	<.001	0.562									<.001	0.011	<.001	0.11	6m vs. 24m	18m vs. 24m
	24	13	1.465	0.699	2.164	1.30208	0.127085	0.458211	0.21	0.351908	0.863	0.616	0.18	1.191	0.175	13	0.2	0.903	13	0.148	-50.0222	-27.1633					<.001	0.024	<.001	0.237									<.001	<.001	<.001	0.002	6m vs. 28m	18m vs. 28m
	28	10	1.672	0.602	2.274	1.3005	0.164211	0.519281	0.27	0.399293	0.95	0.687	0.145	1.334	0.265	10	0.045	0.867	10	0.092	-50.0828	-0.121114					0.229	0.724	1	1									0.002	0.729	0.021	1	12m vs. 18m	24m vs. 28m
Cling*Mass, s*gbm_log10	6	32	0.42	3.69	4.11	4.0143	0.01325	0.07493	0.006	0.0186658	-2.723	0.414	11.332	0.809	0.217	32	<.001	0.75	32	<.001			10	32.48	4	<.001	0.157	0.003	1	0.03	0.126	15.39	9	0.088	0.596	34.445	<.001	0.793	0.004	<.001	0.043	0.003	6m vs. 12m	12m vs. 24m
	12	23	0.87	3.31	4.18	3.7994	0.0536	0.25705	0.066	0.0676554	-0.198	0.481	-0.979	0.935	0.096	23	0.2	0.962	23	0.498	-5.35336	-5.35336					0.005	<.001	0.047	0.007									<.001	<.001	0.005	0.001	6m vs. 18m	12m vs. 28m
	18	21	1.44	2.71	4.15	3.3883	0.09477	0.43431	0.189	0.128179	0.105	0.501	-1.204	0.972	0.15	21	0.2	0.951	21	0.349	-15.5943	-10.8201					<.001	0.12	<.001	1									<.001	0.021	<.001	0.205	6m vs. 24m	18m vs. 24m
	24	13	1.31	2.41	3.72	2.9301	0.11658	0.42035	0.177	0.143459	0.759	0.616	-0.373	1.191	0.13	13	0.2	0.924	13	0.28	-27.0084	-13.523					<.001	0.048	<.001	0.477									<.001	<.001	<.001	0.002	6m vs. 28m	18m vs. 28m
	28	10	1.58	2.23	3.81	2.8598	0.14853	0.46968	0.221	0.164235	1.102	0.687	0.887	1.334	0.259	10	0.056	0.882	10	0.137	-28.7597	-2.39924					0.157	0.671	1	1									0.004	0.597	0.043	1	12m vs. 18m	24m vs. 28m
CFAB	6	32	10.5512	-6.1463	4.4049	0	0.482702	2.73058	7.456	N/A	-0.387	0.414	-0.204	0.809	0.113	32	0.2	0.956	32	0.213	difference	%	10	35.92	4	<.001	0.157	<.001	1	0.004	0.074	19.279	9	0.026	0.471	114.947	<.001	0.927	<.001	<.001	<.001	<.001	6m vs. 12m	12m vs. 24m
	12	23	14.596	-16.9701	-2.3741	-10.6446	0.94158	4.51566	20.391	N/A	0.649	0.481	-0.877	0.935	0.194	23	0.025	0.875	23	0.008	-10.6446	-100					0.002	0.001	0.019	0.011									<.001	<.001	<.001	<.001	6m vs. 18m	12m vs. 28m
	18	21	16.0056	-22.7765	-6.7708	-15.171	0.994252	4.55624	20.759	N/A	0.671	0.501	-0.561	0.972	0.196	21	0.035	0.897	21	0.031	-4.52631	-42.5219					<.001	0.066	<.001	0.66									<.001	<.001	<.001	0.003	6m vs. 24m	18m vs. 24m
	24	12	11.1271	-24.9929	-13.8658	-20.3787	1.05282	3.64709	13.301	N/A	0.696	0.637	-0.376	1.232	0.151	12	0.2	0.919	12	0.276	-5.2078	-34.3274					<.001	0.12	<.001	1									<.001	<.001	<.001	0.009	6m vs. 28m	18m vs. 28m
	28	10	10.6082	-25.5052	-14.897	-20.9892	1.01356	3.20516	10.273	N/A	0.703	0.687	-0.017	1.334	0.194	10	0.2	0.945	10	0.614	-0.610406	-2.99531					0.09	0.777	0.897	1									<.001	0.457	<.001	1	12m vs. 18m	24m vs. 28m
fat_g	6	32	6.6	2.87	9.47	4.9712	0.30304	1.71424	2.939	0.344834	0.991	0.414	0.36	0.809	0.171	32	0.018	0.9	32	0.006			10	22.68	3	<.001	0.002	N/C	0.011	N/C	0.455	6.085	5	0.301	0.666	11.212	<.001	0.555	<.001	N/C	0.003	N/C	6m vs. 12m	12m vs. 25m
	12	23	21.87	5.85	27.72	15.1174	1.00562	4.82277	23.259	0.319021	0.414	0.481	0.936	0.935	0.085	23	0.2	0.978	23	0.864	204.1	204.1					<.001	0.603	<.001	1									<.001	0.326	<.001	1	6m vs. 18m	12m vs. 29m
	18	21	25.04	5.14	30.18	17.3281	1.28824	5.90345	34.851	0.340687	-0.335	0.501	0.393	0.972	0.177	21	0.085	0.944	21	0.259	248.57	14.6235					N/C	N/C	N/C	N/C									N/C	N/C	N/C	N/C	6m vs. 25m	18m vs. 25m
	24																				N/C	N/C					0.009	0.038	0.056	0.226									0.007	0.015	0.04	0.088	6m vs. 29m	18m vs. 29m
	28	10	22.35	2.95	25.3	12.084	2.24944	7.11337	50.6	0.58866	0.344	0.687	-0.272	1.334	0.156	10	0.2	0.947	10	0.634	143.08	N/C					0.119	N/C	0.714	N/C									0.388	N/C	1	N/C	12m vs. 18m	25m vs. 29m
lean_g	6	32	3.48	17.06	20.54	19.0809	0.1611	0.91132	0.831	0.0477608	-0.418	0.414	-0.361	0.809	0.13	32	0.186	0.968	32	0.442											0.077	19.777	5	0.002	0.462	19.651	<.001	0.686	<.001	N/C	<.001	N/C	6m vs. 12m	12m vs. 24m
	12	23	2.4	19.38	21.78	20.8083	0.14951	0.71701	0.514	0.0344579	-0.579	0.481	-0.648	0.935	0.146	23	0.2	0.934	23	0.135	9.05303	9.05303																	<.001	0.013	0.002	0.08	6m vs. 18m	12m vs. 28m
	18	21	5.81	19.23	25.04	21.3643	0.3118	1.42884	2.042	0.0668798	0.534	0.501	0.886	0.972	0.127	21	0.2	0.947	21	0.294	11.9669	2.67201																	N/C	N/C	N/C	N/C	6m vs. 24m	18m vs. 24m
	24																				N/C	N/C																	<.001	0.022	<.001	0.135	6m vs. 28m	18m vs. 28m
	28	10	7.55	19.21	26.76	22.796	0.76814	2.42907	5.9	0.106557	0.447	0.687	-0.828	1.334	0.236	10	0.121	0.927	10	0.422	19.4703	N/C																	0.964	N/C	1	N/C	12m vs. 18m	24m vs. 28m
fat%	6	32	18.86	13.08	31.94	20.2825	0.91701	5.1874	26.909	0.255757	0.786	0.414	-0.264	0.809	0.158	32	0.04	0.919	32	0.02			10	18.36	3	<.001	0.009	N/C	0.056	N/C	0.342	8.283	5	0.144	0.669	12.865	<.001	0.588	<.001	N/C	<.001	N/C	6m vs. 12m	12m vs. 24m
	12	23	34.17	22.32	56.49	41.0843	1.6396	7.86323	61.83	0.191393	-0.502	0.481	0.474	0.935	0.11	23	0.2	0.976	23	0.828	102.56	102.56					<.001	0.299	<.001	1									<.001	0.173	<.001	1	6m vs. 18m	12m vs. 28m
	18	21	39.2	19.4	58.6	43.489	2.18259	10.0019	100.037	0.229986	-1.065	0.501	0.665	0.972	0.207	21	0.019	0.902	21	0.038	114.416	5.85309					N/C	N/C	N/C	N/C									N/C	N/C	N/C	N/C	6m vs. 24m	18m vs. 24m
	24																				N/C	N/C					0.119	0.009	0.714	0.056									0.015	0.016	0.092	0.098	6m vs. 28m	18m vs. 28m
	28	10	42.2	9.93	52.13	32.325	4.45523	14.0887	198.491	0.435845	-0.345	0.687	-1.094	1.334	0.157	10	0.2	0.951	10	0.686	59.3738	N/C					0.119	N/C	0.714	N/C									0.423	N/C	1	N/C	12m vs. 18m	24m vs. 28m
Normalized Torque, N/gbm	6	32	0.2353	0.2804	0.5157	0.408209	0.0098903	0.0559481	0.003	0.137057	-0.349	0.414	-0.181	0.809	0.077	32	0.2	0.983	32	0.872											0.319	6.547	5	0.263	0.66	71.693	<.001	0.911	<.001	N/C	<.001	N/C	6m vs. 12m	12m vs. 24m
	12	23	0.1664	0.137	0.3034	0.219888	0.0095301	0.0457048	0.002	0.207855	0.157	0.481	-0.427	0.935	0.137	23	0.2	0.968	23	0.633	-46.1335	-46.1335																	<.001	0.415	<.001	1	6m vs. 18m	12m vs. 28m
	18	20	0.1671	0.1311	0.2982	0.207388	0.008374	0.0374496	0.001	0.180577	0.584	0.512	1.091	0.992	0.136	20	0.2	0.956	20	0.473	-49.1956	-5.68471																	N/C	N/C	N/C	N/C	6m vs. 24m	18m vs. 24m
	24	5	0.1935	0.1684	0.3618	0.234804	0.0357592	0.07996	0.006	0.340539	1.267	0.913	0.948	2	0.246	5	0.2	0.871	5	0.269	-42.4795	13.2197																	<.001	0.598	<.001	1	6m vs. 28m	18m vs. 28m
	28	8	0.1573	0.1433	0.3006	0.210154	0.0202202	0.0571913	0.003	0.27214	0.486	0.752	-0.858	1.481	0.18	8	0.2	0.926	8	0.483	-48.518	-10.4981																	0.479	N/C	1	N/C	12m vs. 18m	24m vs. 28m
Hz_torque	6	31	100	100	200	159.032	4.23388	23.5733	555.699	0.148229	-0.823	0.421	0.874	0.821	0.254	31	<.001	0.816	31	<.001																							6m vs. 12m	12m vs. 24m
	12	23	100	80	180	124.348	7.05221	33.8212	1143.87	0.271989	0.507	0.481	-0.984	0.935	0.203	23	0.015	0.88	23	0.01	-21.8097	-21.8097																					6m vs. 18m	12m vs. 28m
	18	20	100	100	200	135.5	5.25532	23.5025	552.368	0.17345	0.795	0.512	1.514	0.992	0.245	20	0.003	0.829	20	0.002	-14.7972	8.96855																					6m vs. 24m	18m vs. 24m
	24	5	60	120	180	144	11.225	25.0998	630	0.174304	0.512	0.913	-0.612	2	0.231	5	0.2	0.881	5	0.314	-9.45236	6.27306																					6m vs. 28m	18m vs. 28m
	28	8	30	120	150	138.75	5.48944	15.5265	241.071	0.111903	-0.644	0.752	-2.24	1.481	0.391	8	<.001	0.641	8	<.001	-12.7536	-3.64583																					12m vs. 18m	24m vs. 28m
Table S1 Females: Key:
