## Supplementary material for "Longitudinal Decline of Exercise Capacity in Male and Female Mice": Table S3

### Sheet: Sheet1
Table S3 Males vs. Females		Sex							Equality of variance		Independent Samples t-test				2x5 Mixed Model ANOVA (2 Sexes and 5 Ages)
	Age	Male			Female			%Difference	Levene's Test			2-sided	mean	effect size	Mauchley's Test of Sphericity					Within Subjects: Age			Within Subjects: Age*Sex			Pairwise Comparisons (M-F)
Measurement	months	n	mean	sd	n	mean	sd		F	sig	t	sig	difference	Cohen's d	W	Chi2	df	sig	Epsilon	F	sig	partial η2	F	sig	partial η2	Age	Difference	SE	sig.
Mass, g	6	20	30.98	1.83894	32	25.7341	2.33206	18.4995	3.423	0.07	8.528	<.001	5.24594	2.431	0.173	35.824	9	<.001	0.539	58.329	<.001	0.726	17.999	<.001	0.45	6	5.782	0.819	<.001
	12	19	34.3658	2.82881	23	36.4561	4.72218	5.90298	3.697	0.062	-1.693	0.098	-2.0903	-0.525												12	-0.37	1.843	0.843
	18	19	35.5316	3.84686	21	40.24	5.62162	12.4279	2.092	0.156	-3.058	0.004	-4.70842	-0.968												18	-3.786	2.301	0.114
	24/25	19	35.3495	4.3315	13	43.4877	9.73848	20.6456	9.987	0.004	-2.828	0.013	-8.13822	-1.16												24	-8.61	3.064	0.01
	28/29	14	35.8164	4.17383	10	36.964	7.65441	3.1536	4.52	0.045	-0.431	0.674	-1.14757	-0.196												28	-1.148	2.424	0.641
VWR, m/day	6	20	1639.36	1052.78	32	4730.22	3358.96	97.0506	26.077	<.001	-4.839	<.001	-3090.86	-1.135	0.016	80.69	9	<.001	0.386	16.901	<.001	0.446	5.819	<.001	0.217	6	-2593.81	1057.37	0.023
	12	19	1078.62	587.414	23	1801.84	1784.71	50.2159	32.027	<.001	-1.827	0.078	-723.225	-0.524												12	-1120.29	591.592	0.072
	18	19	625.477	347.332	21	863.308	1305.51	31.9497	14.575	<.001	-0.804	0.43	-237.831	-0.243												18	-359.54	469.254	0.452
	24/25	19	410.409	330.087	13	197.197	339.481	70.1808	0.485	0.492	1.774	0.086	213.212	0.639												24	179.83	147.388	0.236
	28/29	13	172.216	170.396	10	85.12	124.663	67.6906	1.469	0.239	1.358	0.189	87.0961	0.571												28	87.096	64.139	0.189
VWR m/day_log10	6	20	3.0235	0.62982	32	2.9115	1.59297	3.77422	15.235	<.001	0.356	0.724	0.11197	0.085	0.352	20.256	9	0.017	0.661	6.27	0.002	0.23	0.949	0.414	0.043	6	0.676	0.622	0.29
	12	19	2.8458	0.75894	23	2.7153	1.02754	4.69332	5.528	0.024	0.473	0.639	0.13051	-0.467												12	0.169	0.467	0.721
	18	19	2.7453	0.21067	21	2.2049	1.0783	21.8335	20.519	<.001	2.25	0.035	0.54037	-0.182												18	0.846	0.38	0.037
	24/25	19	2.3868	0.63113	13	1.6162	0.99576	38.5011	3.334	0.078	2.686	0.012	0.77067	0.967												24	0.851	0.335	0.019
	28/29	13	2.0708	0.38169	10	1.4978	0.84936	32.1134	3.268	0.085	2.174	0.041	0.57294	0.915												28	0.573	0.263	0.041
Grip, N	6	20	1.39	0.28636	32	1.5906	0.19237	13.4604	2.73	0.105	-3.026	0.004	-0.20063	-0.863	0.421	16.812	9	0.053	0.726	19.317	<.001	0.479	1.013	0.406	0.046	6	-0.261	0.119	0.039
	12	19	1.3789	0.19026	23	1.4696	0.15793	6.36826	0.963	0.332	-1.687	0.099	-0.09062	-0.523												12	-0.076	0.086	0.385
	18	19	1.1316	0.21357	21	1.3619	0.11609	18.472	2.175	0.148	-4.294	<.001	-0.23033	-1.36												18	-0.266	0.054	<.001
	24/25	19	1.0526	0.20102	13	1.2923	0.07596	20.4444	6.181	0.019	-4.727	<.001	-0.23968	-1.471												24	-0.274	0.069	<.001
	28/29	13	0.9462	0.18081	10	1.13	0.18288	17.7054	0.065	0.801	-2.406	0.025	-0.18385	-1.012												28	-0.184	0.076	0.025
Normalized Grip, mN/gbm	6	20	44.868	9.0098	32	62.2347	9.05461	32.43	0.169	0.683	-6.741	<.001	-17.3667	-1.992	0.363	19.702	9	0.02	0.66	55.927	<.001	0.727	7.555	<.001	0.265	6	-21.013	4.329	<.001
	12	19	40.4274	6.6928	23	40.986	7.11737	1.37226	0.002	0.963	-0.26	0.796	-0.55865	-0.081												12	-2.418	3.555	0.504
	18	19	32.4253	8.07711	21	34.5578	6.09303	6.36728	0.418	0.522	-0.948	0.349	-2.13249	-0.3												18	-4.545	2.85	0.126
	24/25	19	30.4395	8.05712	13	31.1406	7.35468	2.27703	0.01	0.922	-0.25	0.804	-0.70113	-0.09												24	-1.69	3.375	0.622
	28/29	13	26.6062	5.81213	10	31.9787	9.61459	18.3409	2.18	0.155	-1.664	0.111	-5.37257	-0.7												28	-5.373	3.229	0.111
Rotarod, s	6	20	127.25	31.896	32	115.875	24.3374	9.35733	2.147	0.149	1.453	0.152	11.375	0.414	0.505	13.264	9	0.152	0.791	24.817	<.001	0.542	1.875	0.122	0.082	6	1.915	13.248	0.886
	12	19	114.737	30.9351	23	82.3043	28.0348	32.9195	0.312	0.58	3.561	<.001	32.4325	1.104												12	20.962	14.345	0.159
	18	19	95.0526	35.5785	21	76.0952	34.1393	22.1532	0.001	0.971	1.719	0.094	18.9574	0.544												18	23.015	16.1	0.168
	24/25	18	87.1667	46.8204	13	55.3846	28.9584	44.5904	2.898	0.099	2.161	0.039	31.7821	0.787												24	40.992	15.46	0.015
	28/29	13	74	44.3509	10	39.7	21.3596	60.3342	2.326	0.142	2.245	0.036	34.3	0.944												28	34.3	15.279	0.036
Tread, s	6	20	364.25	122.089	32	331.688	53.6148	9.35788	11.026	0.002	1.127	0.271	32.5625	0.377	0.494	13.697	9	0.135	0.725	11.733	<.001	0.358	0.776	0.544	0.036	6	64.823	45.411	0.168
	12	19	329.211	134.067	23	295.783	49.0408	10.697	17.11	<.001	1.031	0.314	33.4279	0.345												12	64.123	41.593	0.138
	18	19	354.737	155.496	21	301.286	63.5265	16.2955	16.957	<.001	1.397	0.176	53.4511	0.459												18	49.1	54.228	0.376
	24/25	18	212.833	65.0061	13	235.231	66.1704	9.99745	0.005	0.945	-0.94	0.355	-22.3974	-0.342												24	-12.177	24.916	0.63
	28/29	13	224.077	82.3058	10	212	89.1304	5.53889	0.01	0.92	0.337	0.74	12.0769	0.142												28	12.077	35.878	0.74
Cling, s	6	20	149.05	79.8607	32	406.625	45.4581	92.7071	9.761	0.003	-13.154	<.001	-257.575	-4.232	0.25	26.942	9	0.001	0.669	64.751	<.001	0.755	33.624	<.001	0.616	6	-258.231	30.336	<.001
	12	19	136.21	104.686	23	210.609	126.977	42.9032	1.234	0.273	-2.043	0.048	-74.3982	-0.633												12	-63.585	41.566	0.141
	18	19	92.2632	73.57	21	103.619	106.366	11.5945	1.797	0.188	-0.389	0.7	-11.3559	-0.123												18	1.446	37.926	0.97
	24/25	18	87.3333	46.2627	13	36.3846	48.5172	82.3627	0.003	0.955	2.965	0.006	50.9487	1.079												24	41.015	18.39	0.037
	28/29	13	87.2308	45.0095	10	41.9	60.8449	70.2091	0.443	0.513	2.057	0.052	45.3308	0.865												28	45.331	22.035	0.052
Cling*Mass, s*gbm	6	20	4584.7	2363.57	32	10467.9	1507.02	78.1685	5.498	0.023	-9.94	<.001	-5883.19	-3.131	0.306	22.971	9	0.006	0.697	36.362	<.001	0.634	19.226	<.001	0.478	6	-5757.63	885.719	<.001
	12	19	4541.05	3285.16	23	7377.56	4068.73	47.5979	1.302	0.261	-2.449	0.019	-2836.5	-0.759												12	-1933.14	1212.11	0.126
	18	19	3129.79	2442.42	21	3831.79	3684.92	20.1679	2.136	0.152	-0.702	0.487	-702.002	-0.222												18	124.499	1190.64	0.918
	24/25	18	2981.06	1401.46	13	1379.24	1598.94	73.4726	0.227	0.638	2.961	0.006	1601.81	1.078												24	1399.58	599.685	0.03
	28/29	13	3105.54	1528.46	10	1373.18	1990.89	77.3594	0.093	0.763	2.365	0.028	1732.36	0.995												28	1732.36	732.616	0.028
CFAB	6	20	0	2.41922	32	0	2.73058		0.894	0.349	0	1	0	0	0.352	20.293	9	0.017	0.64	146.176	<.001	0.874	41.171	<.001	0.662	6	-0.217	1.214	0.86
	12	19	-1.6142	3.07158	23	-10.6446	4.51566	-147.329	3.104	0.086	7.408	<.001	9.03043	2.297												12	9.404	1.656	<.001
	18	19	-3.6211	2.43785	21	-15.171	4.55624	-122.923	6.983	0.012	10.125	<.001	11.5499	3.116												18	11.942	1.631	<.001
	24/25	18	-5.9067	2.60999	13	-20.102	3.63156	-109.158	2.202	0.149	12.687	<.001	14.1954	4.618												24	14.546	1.371	<.001
	28/29	13	-7.1308	2.48315	10	-20.9892	3.20516	-98.5661	0.825	0.374	11.703	<.001	13.8584	4.922												28	13.858	1.184	<.001
Fat, g	28/29	11	9.7391	12.0168	10	12.084	7.11337	21.4901	0.317	0.58	-0.537	0.598	-2.34491	-0.235
Lean, g	28/29	11	28.4664	2.72568	10	22.796	2.42907	22.123	0.003	0.959	5.012	<.001	5.67036	2.19
Fat%	28/29	11	21.3118	14.5293	10	32.3255	14.0899	41.0673	0.26	0.616	-1.76	0.095	-11.0137	-0.769
Normalized Torque, N/gbm	6	7	0.3286	0.03761	32	0.4082	0.05595	21.6069	1.369	0.249	-3.574	<.001	-0.07964	-1.491
	12	17	0.3782	0.04433	23	0.2199	0.0457	52.9343	0.022	0.883	10.969	<.001	0.15835	3.509
	18	18	0.2906	0.04869	20	0.2074	0.03745	33.4137	1.554	0.221	5.936	<.001	0.08317	1.929
	24/25	3	0.316667	0.0321455	4	0.23	0.07996	31.7073
	28/29	2	0.21	0.04243	8	0.2102	0.05719	0.0951928	0.288	0.606	-0.004	0.997	-0.00015	-0.003
